# Phages are important unrecognized players in the ecology of the oral pathogen *Porphyromonas gingivalis*

**DOI:** 10.1101/2022.12.30.519816

**Authors:** Cole B. Matrishin, Elaine M. Haase, Floyd E. Dewhirst, Jessica L. Mark Welch, Fabiola Miranda-Sanchez, Donald C. MacFarland, Kathryn M. Kauffman

## Abstract

**Background:** *Porphyromonas gingivalis* (hereafter “*Pg*”) is an oral pathogen that can act as a keystone driver of inflammation and periodontal disease. Although *Pg* is most readily recovered from individuals with actively progressing periodontal disease, healthy individuals and those with stable non-progressing disease are also colonized by *Pg*. Insights into the factors shaping the striking strain-level variation in *Pg*, and its variable associations with disease, are needed to achieve a more mechanistic understanding of periodontal disease and its progression. A key force shaping strain level diversity in all microbial communities is infection of bacteria by their viral (phage) predators and symbionts. Surprisingly, although *Pg* has been the subject of study for over 40 years, essentially nothing is known of its phages, and the prevailing paradigm is that phages are not important in the ecology of *Pg*.

**Results:** Here we systematically addressed the question of whether *Pg* are infected by phages - and we found that they are. We found that prophages are common in *Pg*, they are genomically diverse, and they encode genes that have the potential to alter *Pg* physiology and interactions. We found that phages represent unrecognized targets of the prevalent CRISPR-Cas defense systems in *Pg*, and that *Pg* strains encode numerous additional mechanistically diverse candidate anti-phage defense systems. We also found that phages and candidate anti-phage defense system elements together are major contributors to strain level diversity and the species pangenome of this oral pathogen. Finally, we demonstrate that prophages harbored by a model *Pg* strain are active in culture, producing extracellular viral particles in broth cultures.

**Discussion:** This work definitively establishes that phages are a major unrecognized force shaping the ecology and intraspecies strain-level diversity of the well-studied oral pathogen *Pg*. The foundational phage sequence datasets and model systems that we establish here add to the rich context of all that is already known about *Pg*, and point to numerous avenues of future inquiry that promise to shed new light on fundamental features of phage impacts on human health and disease broadly.
