## Supplementary_Data_2.VIRULENCE_v2022.364 for "Phages are important unrecognized players in the ecology of the oral pathogen *Porphyromonas gingivalis*"

### Sheet: readme
sheet_name	description_of_sheet_contents
lit_infos_per_strain	Summary of potential virulence associated traits per Pg strain, based on and modified from Table 3 of Sakae et al. 2021 PLoS One (https://www.ncbi.nlm.nih.gov/pmc/articles/PMC8313007/)

### Sheet: lit_infos_per_strain
			Phage infos					Data from Sakae et al. 2021 PLoS One Table 3 mfa, rag, and fim gene alleles (https://www.ncbi.nlm.nih.gov/pmc/articles/PMC8313007/)
order.SakaeTable3	Pg strain name [those with prophage in purple]	Considered pathogenic?	transposable phage group (phage006-phage015)	tRNA-Ser phage group (phage001-phage005)	tRNA-Pro phage group (phage016-phage033)	K-antigen type	O-antigen type	mfa1	mfa2	mfa3	mfa4	mfa5-1	mfa5-2	ragA	ragB	fimA	fimB	fimC	fimD	fimE	Note
55	EM3		phage006a					70A	70	70	70	X	X	3	3	III	-	A	A	A
not_in_Sakae_etal.	Bg4		phage007a					.	.	.	.	.	.	.	.	.	.	.	.	.
42	KCOM 2797		phage008a		phage023a			70A	70	70	70	A2	E	4	4	II	-	A	A	A
63	Kyudai-3		phage009a		phage029a			70B	70	70	70	A2	E	2	2	II	-	A	A	A
not_in_Sakae_etal.	HG1691		phage010a			K6	O2	.	.	.	.	.	.	.	.	.	.	.	.	.	https://doi.org/10.1034/j.1399-302X.2001.160401.x // https://doi.org/10.1111/j.1600-0765.1996.tb00494.x // https://doi.org/10.1034/j.1399-302X.2001.160401.x
60	WW2952		phage011a	phage003a				70A	70	70	X	A2	E	2	2	II	-	A	A	A
21	381OKJP		phage012a					53	53	53	53					V	-	B	B	B
25	WW2885		phage013a					70A	70	70	70	A1		2	2	I	-	A	A	A
72	Kyudai-4		phage014a					X	70	70	70	A2		3	3	II	-	A	A	A
not_in_Sakae_etal.	SRR9217400mag3		phage015a					.	.	.	.	.	.	.	.	.	.	.	.	.
35	WW5019			phage001a				70A	70	70	70	A2	E	2	2	II	-	A	A	A
24	W4087			phage002a				70A	70	70	70	A1		2	2	II	-	A	A	A
26	F0185			phage004a				70A	70	70	70	A1		2	2	II	-	A	A	A
18	ATCC 49417	yes		phage005b	phage019b	K4	O1	53	53	53	53	X	X	1	1	III	-	A	A	A	https://doi.org/10.1034/j.1399-302X.2001.160401.x // https://doi.org/10.1111/j.1600-0765.1996.tb00494.x // R. Schifferle personal communication // https://doi.org/10.1034/j.1399-302X.2001.160401.x
3	WW2866				phage016a			53	53	53	53	A1		3	3	II	-	A	A	A
16	JCVI SC001				phage017a			53	53	53	53	Ns		3	3	II	-	A	A	A
13	AFR5B1				phage018a			53	53	53	53	Ns	E	2	2	I	-	A	A	A
11	SJD2				phage020a			53	53	53	53	A2	E	3	3	I	-	B	B	B
19	SJD5				phage021a			53	53	53	53	X	X	3	3	I	-	B	B	B
7	WW2931				phage022a			53	53	53	53	A2	E	1	1	V	-	B	B	B
54	F0570				phage024a			70A	70	70	70	X	X	2	2	I	-	A	A	A
56	SJD11				phage025a			70A	70	70	70	X	X	4	4	II	-	A	A	A
30	KCOM 2802				phage026a			70A	70	70	70	A2	E	1	1	II	-	A	A	A
23	F0568				phage027a			70A	70	70	70	A1		2	2	II	-	A	A	A
40	KCOM 2799				phage028a, phage033a			70A	70	70	70	A2	E	3	3	III	-	B	B	B
48	KCOM 2803				phage030a			70A	70	70	70	C		4	4	II	-	A	A	A
33	D83T3				phage031a			70A	70	70	70	A2	E	2	2	II	-	A	A	A
6	KCOM 2801				phage032a			53	53	53	53	A2	E	1	1	I	-	A	A	A
1	84_3							53	53	53	53	A1		1	1	I	-	A	A	A
2	7BTORR							53	53	53	53	A1		2	2	II	-	A	A	A
4	A7A1-28					K3	O1	53	53	53	53	A1 (M)		3	3	II	-	A	A	A	https://doi.org/10.1034/j.1399-302X.2001.160401.x // https://doi.org/10.1111/j.1399-302X.1993.tb00571.x // R. Schifferle personal communication
5	KCOM 3131							53	53	53	53	A2	E	1	1	I	-	A	A	A
8	WW2903							53	53	53	53	A2	E	2	2	II	-	A	A	A
9	AJW4							53	53	53	53	A2	E	3	3	II	-	A	A	A
10	KCOM 2796							53	53	53	53	A2	E	3	3	II	-	A	A	A
12	KCOM 2798							53	53	53	53	A2	E (M)	1	1	II	-	A	A	A
14	11A							53	53	53	53	Ns	Ns	2	2	II	-	A	A	A
15	Ando							53	53	53	53	Ns		1	1	II	-	A	A	A
17	SJD4							53	53	53	53	X	X	1	1	II	-	A	A	A
20	15_9							53	53	53	53					IV	-	B	B	Ns
22	WW3039							53	X	53	53	A1		3	3	II	-	B	B	B
27	381					K-	O1	70A	70	70	70	A1		4	4	I	-	A	A	A	https://doi.org/10.1128/IAI.74.1.449-460.2006 // Schifferle personal communication
28	ATCC 33277	no						70A	70	70	70	A1		4	4	I	(M)	A	A	A
29	UBA8864							70A	70	70	70	A1		4	4	I	(M)	A	A	A
31	A7436							70A	70	70	70	A2	E	1	1	IV	-	X	B	B
32	WW2842							70A	70	70	70	A2	E	2	2	I	-	A	A	A
34	WW3102							70A	70	70	70	A2	E	2	2	II	-	A	A	A
36	WW2096							70A	70	70	70	A2	E	2	2	III	-	A	A	A
37	CP3							70A	70	70	70	A2	E	2	2	IV	-	A	A	A
38	KCOM 2805							70A	70	70	70	A2	E	3	3	II	-	A	A	A
39	KCOM 2804							70A	70	70	70	A2	E	3	3	II	-	A	A	A
41	HG66							70A	70	70	70	A2	E	4	4	I	-	A	A	A
43	H3							70A	70	70	70	A2	X	3	3	I	-	A	A	A
44	SU60							70A	70	70	70	B (M)	Ns	3	3	IV	-	B	B	B
45	WW5127							70A	70	70	70	C		1	1	IV	-	B	B	B
46	3A1							70A	70	70	70	C		4	4	II	-	A	A	A
47	KCOM 2800							70A	70	70	70	C		4	4	II	-	A	A	A
49	F0566							70A	70	70	70	D		3	3	I	-	A	A	A
50	TDC 60							70A	70	70	70	D		4	4	II	-	A	A	A
51	KCOM 3001							70A	70	70	70	D		4	4	II	-	A	A	A
52	3_3							70A	70	70	70	Ns	E	4	4	I	-	A	A	A
53	F0569							70A	70	70	70	Ns	Ns	4	4	II	-	A	A	A
57	SJD12							70A	70	70	70	X	X	4	4	I	-	A	A	A
58	WW2881							70A	70	70	70	X		3	3	I	-	A	A	A
59	13_1							70A	70	70	70					II	-	A	A	A
61	TV14							70A (M)	70	70	70	D		2	2	II	-	A	A	A
62	MP4-504							70B	70	70	70	A2	E	2	2	I	-	A	A	A
64	1436							70B	70	70	70	A2		2	2	I	-	A	A	A
65	JKG9							70B	70	70	70	A2		2	2	I	-	A	A	A
66	1439							70B	70	70	70	A2		2	2	II	-	A	A	A
67	B42							70B	70	70	70	A2		2	2	IV	-	A	A	A
68	W83	yes				K1		X	70	70	70	A2	E	1	1	IV	-	B	B	B	https://doi.org/10.1128/IAI.74.1.449-460.2006 // https://doi.org/10.1111/j.1399-302X.1993.tb00571.x
69	W50	yes				K1	O3	X	70	70	70	A2	X	1	1	IV	-	B	B	B	https://doi.org/10.1034/j.1399-302X.2001.160401.x// R. Schifferle personal communication
70	JKG10							X	70	70	70	A2	X	4	4	II	-	A	A	A
71	B158							X	70	70	70	A2		2	2	II	-	A	A	A
73	222							not detected	not detected	not detected	not detected	X	X	1	1	IV	-	B	B	B
74	WW3040							not detected	not detected	not detected	not detected	not detected		2	2	II	-	A	A	A
not_in_Sakae_etal.	HG184					K2	O2	.	.	.	.	.	.	.	.	.	.	.	.	.	https://doi.org/10.1034/j.1399-302X.2001.160401.x // https://doi.org/10.1111/j.1399-302X.1993.tb00571.x //R. Schifferle personal communication
not_in_Sakae_etal.	HG1690					K5	O2	.	.	.	.	.	.	.	.	.	.	.	.	.	https://doi.org/10.1034/j.1399-302X.2001.160401.x // https://doi.org/10.1111/j.1600-0765.1996.tb00494.x // R. Schifferle personal communication // https://doi.org/10.1034/j.1399-302X.2001.160401.x
not_in_Sakae_etal.	34-4					K7		.	.	.	.	.	.	.	.	.	.	.	.	.	R. Schifferle personal communication
